# A distal promoter and aberrant splicing enable canonical translation of out-of-frame proteins in Huntington’s disease

**DOI:** 10.1101/2025.10.20.683480

**Authors:** Rachel Anderson, Tanishk Soni, Ankur Jain

## Abstract

Expanded CAG trinucleotide repeats cause more than a dozen neurodegenerative diseases, including Huntington’s disease (HD). In several disorders, these repeats are translated in multiple reading frames without identifiable AUG start codons. This process, called repeat-associated non-AUG (RAN) translation, generates aggregation-prone proteins, but its molecular basis remains unclear. Here, using affinity capture of CAG-repeat-containing RNAs, we identify a previously unannotated promoter ~33 kb upstream of the *HTT* gene. Transcripts initiating from this promoter undergo repeat-length-dependent aberrant splicing into exon 1 of the canonical *HTT*, embedding the CAG repeat in AUG-initiated frames encoding polyalanine and polyserine proteins. Comparative genomics indicates that this upstream promoter is primate-specific, helping explain inconsistencies across rodent models. Our findings establish a direct, AUG-dependent, splicing-mediated mechanism for out-of-frame repeat proteins in HD, expose critical gaps in current animal models, and identify novel splice junctions as potential therapeutic targets.
