## Supplemental Table 7 - Oligonucleotides for "A distal promoter and aberrant splicing enable canonical translation of out-of-frame proteins in Huntington’s disease"

### Sheet: Sheet1
Oligonucleotide name	Sequence (5' to 3')	Used for
gibson F	CAACACTTTTGTCTTATACTTACGCGTTGACACATCGGACAGCTGCG	cloning adapters for amplicon Gibson assembly
gibson R	GTCGTCCTTGTAATCGCGGCCGCtGCTGAGGAAGCTGAGGAGG	cloning adapters for amplicon Gibson assembly
removeQ AUG F	GCCAGGCTGGAAgGACAACTGC	cloning extHTT ORF mutants (with gibson F/R)
removeQ AUG R	GTTGTCcTTCCAGCCTGGCCTG	cloning extHTT ORF mutants (with gibson F/R)
removeS AUG F	GTGGCTTTTATtCAGAgGATCCAAAATGGCTGCTC	cloning extHTT ORF mutants (with gibson F/R)
removeS AUG R	ATCcTCTGaATAAAAGCCACATCCTGGGGTG	cloning extHTT ORF mutants (with gibson F/R)
removeA AUG F	GATCCAAAAgGGCTGCTCAAGTCCCAGC	cloning extHTT ORF mutants (with gibson F/R)
removeA AUG R	TTGAGCAGCCcTTTTGGATCATCTGCATAAAAGCCAC	cloning extHTT ORF mutants (with gibson F/R)
insertS stop F	ATGCAGATGATCtAAAATGGCTGCTCAAGTCCCAG	cloning extHTT ORF mutants (with gibson F/R)
insertS stop F	CCATTTTaGATCATCTGCATAAAAGCCACATCC	cloning extHTT ORF mutants (with gibson F/R)
insertA stop F	ATGGCTGCTtAAGTCCCAGCCAACACATCC	cloning extHTT ORF mutants (with gibson F/R)
insertA stop F	GCTGGGACTTaAGCAGCCATTTTGGATCATCTG	cloning extHTT ORF mutants (with gibson F/R)
extHTT amplicon outer F	TGCTGCCTGCTGCGTGAGAA	long-read extHTT amplicon PCR 1
extHTT amplicon outer R	CTGCGGCTGAGGCAGCAG	long-read extHTT amplicon PCR 1
extHTT amplicon inner F	TGACACATCGGACAGCTGCG	long-read extHTT amplicon PCR 2
extHTT amplicon inner R	GCTGAGGAAGCTGAGGAG	long-read extHTT amplicon PCR 2
ACTB F	GCTACGAGCTGCCTGACG	qPCR
ACTB R	GGCTGGAAGAGTGCCTCA	qPCR
RNY1 F	GGCTGGTCCGAAGGTAGTGA	qPCR
RNY1 R	TAGTCAAGTGCAGTAGTGAGAAGG	qPCR
HTT F	AGGTTCTGCTTTTACCTGCG	qPCR
HTT R	ACTTGAGGGACTCGAAGGC	qPCR
extHTT F	CAGGCCTCGGTGACTTTGAA	qPCR
extHTT R	CTGCTGCTCTTGTGAAAGCG	qPCR
CALM1 F	GCTCGCACCATGGCTGAT	qPCR
CALM1 R	TGGGTTCTGACCCAGTGACC	qPCR
NEAT1 F	CCTGCCTTCTTGTGCGTTTC	qPCR
NEAT1 R	GCCCAAACTAGACCTGCCAT	qPCR
MALAT1 F	GGATTCCAGGAAGGAGCGAG	qPCR
MALAT1 R	ATTGCCGACCTCACGGATTT	qPCR
MED12 F	TGCAGCAGACACCCATGATA	qPCR
MED12 R	GGTAGGATGGCTGTTGAACG	qPCR
18s rRNA F	GAAACGGCTACCACATCCAAGG	qPCR
18s rRNA R	CACCAGACTTGCCCTCCAATG	qPCR
HDAC2 F	CTTCCCCGCGGGACTATC	qPCR
HDAC2 R	TCACCGTCGTAGTAGTAGCA	qPCR
CAG length reporter F	CCTGGAGCAATTCCACAACAC	qPCR (elution test)
CAG length reporter R	CGGTGGCCAGGAACCTCATA	qPCR (elution test)
nanoLuc F	GAACAGGGAGGTGTGTCCAG	qPCR (spike in/internal control)
nanoLuc R	CTTCAGCCCATTTTCACCGC	qPCR (spike in/internal control)
