## Supplemental Table 1 - extendedHTT exons for "A distal promoter and aberrant splicing enable canonical translation of out-of-frame proteins in Huntington’s disease"

### Sheet: Sheet1
First/last base of intron (chr4, hg38)	Region	Exon	Site (5' donor/3' acceptor)	Sequence	MaxEnt score	SpliceAI probability	Observed in unaffected LCLs?	Observed in HD LCLs?	Observed in unaffected brain?	Observed in HD brain?
3041748	extendedHTT	1	donor	AAGgtgcgg	8.17	0.164482	n.d.	Y	n.d.	n.d.
3041928	extendedHTT	2	acceptor	ccattctccactgctgtcagGGC	5.31	0.0306234	n.d.	Y	n.d.	n.d.
3042246	extendedHTT	2	donor	GAGgttggg	2.53	0.153831	Y	Y	Y	Y
3055859	extendedHTT	3	acceptor	atattaccattttctaccagTTT	6.05	0.157376	N	Y	Y	Y
3056110	extendedHTT	3	donor	CAGgtacct	8.16	0.140341	N	Y	Y	Y
3062426	extendedHTT	4	acceptor	caccctcccttcccctggagTAC	-5.99	0.00426621	N	N	Y	Y
3062475	extendedHTT	4	acceptor	agcccggacttcgattctagGCA	5.83	0.0864772	Y	Y	Y	Y
3062501	extendedHTT	4	acceptor	catgtgatgagcgcccccagGTC	1.07	0.000174772	N	Y	N	N
3062633	extendedHTT	4	donor	AAGgtcctg	-0.19	8.68689e-06	N	N	N	Y
3062693	extendedHTT	4	donor	AGGgtaagt	10.45	0.368077	Y	Y	Y	Y
3064116	extendedHTT	5	acceptor	tttttttttttttttttgagATG	4.74	0.123143	N	Y	Y	Y
3064239	extendedHTT	5	donor	CAGgtgtgt	6.99	0.0417703	N	Y	Y	Y
3067878	extendedHTT	6	acceptor	gtctctccttacacccccagACG	8.32	0.00451297	N	Y	N	N
3068030	extendedHTT	6	donor	CAGgtgtgg	6.34	0.0417703	N	Y	N	N
3071235	extendedHTT	7	acceptor	agtgtatttctcccttacagATG	10.71	0.990918	Y	Y	Y	Y
3071397	extendedHTT	7	donor	AAGgtgtgt	6.64	0.992043	Y	Y	Y	Y
3071644	extendedHTT	8	acceptor	gaactgtgtccctcattcagGTT	9.61	0.0327852	N	N	Y	Y
3071709	extendedHTT	8	donor	GAGgtaagg	10.28	0.0143107	N	N	Y	Y
3073357	extendedHTT	9	acceptor	gcccctctaccacccaaaagGCA	2.82	0.01	Y	Y	Y	Y
3073480	extendedHTT	9	donor	AAGgtcaga	6.8	0.014034	Y	Y	Y	Y
3073520	extendedHTT	9	donor	CAGgtcggg	4.74	0.0216073	Y	Y	N	N
3073754	extendedHTT	10	acceptor	gtcacacttggggtcctcagGTC	6.08	0.111261	Y	Y	Y	Y
3073792	extendedHTT	10	acceptor	attctctgcgctctgcgcagGAG	7.98	0.56935	Y	Y	Y	Y
3073856	extendedHTT	10	donor	CGGgtgagt	9.89	0.768337	Y	Y	Y	Y
3074435	extendedHTT	11	acceptor	ttcgcctcaccccattacagTCT	5.49	0.0972006	N	Y	N	Y
3074740	canonical HTT	11	acceptor	tgcttttacctgcggcccagAGC	3.49	0.188173	Y	Y	Y	Y
3074843	canonical HTT	11	acceptor	ccatggcgaccctggaaaagCTG	-2.51	0.00961393	N	N	Y	Y
3074870	canonical HTT	11	acceptor	aggccttcgagtccctcaagTCC	-4.09	0.005802	N	N	Y	Y
3074879	canonical HTT	11	acceptor (CAG repeat)	agtccctcaagtccttccagCAG	-0.44	0.00961393	Y	Y	N	Y
