## Supplemental Table 2 - extendedHTT transcripts for "A distal promoter and aberrant splicing enable canonical translation of out-of-frame proteins in Huntington’s disease"

### Sheet: Isoforms
					unaffected LCL		HD LCL					HD brain						unaffected brain
Internal isoform #	exons included	has polyQ ORF?	has polyA ORF?	has polyS ORF?	GM14511	GM16118	GM06685	GM04856	GM13507	GM13509	GM05538	UWA7671 frontal cortex	UWA7671 cerebellum	UWA7977 frontal cortex	UWA7977 cerebellum	UWA6971 frontal cortex	UWA6971 cerebellum	UWA7628 frontal cortex	UWA7628 cerebellum	UWA7770 frontal cortex	UWA7770 cerebellum	UWA7907 frontal cortex	UWA7907 cerebellum
1	1-2b-4b-7-9a-10b-11e	FALSE	FALSE	TRUE	0.0245415	0	0	0	1.59969	0	1.3928	0	1.00284	0	0	0	0	0	0	0	0	0	0
2	1-2b-7-9a-10b-11b	TRUE	FALSE	FALSE	25.7291	48.6019	30.0737	6.19679	25.6167	21.7129	23.2601	11.1027	0	0	0	0	0	38.6344	30.1084	21.8908	43.4569	7.53286	16.7391
3	1-2b-4b-5a-7-10b-11b	TRUE	TRUE	FALSE	0	0	0	1.80515	0.649324	0	0.85196	2.47114	2.03078	0	3.19218	58.1638	6.17427	8.77862	0	2.7451	2.3726	0.829104	0
4	1-2b-7-11b	TRUE	TRUE	FALSE	5.45862	0	3.798	0	2.09906	16.6132	7.64901	5.99637	13.0079	72.1458	16.1657	0	34.9934	13.9283	0	32.7129	22.3048	69.0702	46.7553
5	1-2b-4b-7-11e	TRUE	TRUE	TRUE	0	0	0	0.132731	2.54832	0	1.60017	1.4606	3.51073	0	0	0	0	0	0	0	0	0	0
6	1-2b-7-11e	TRUE	TRUE	TRUE	0	0	0	71.2868	7.14863	0	1.7804	27.2843	9.00564	0	0	0	2.35263	2.93382	0	0	0	0	0.146056
7	1-2b-5a-7-9a-10b-11b	TRUE	FALSE	FALSE	0	0	0	0	2.70039	5.32659	0.651383	0	0	0	0	0	0	0	0	1.81388	0	0.868376	0
8	1-2b-5b-7-11b	TRUE	TRUE	FALSE	0	0	0	0	0	0	0	0	0	0	0	0	0	0	0	0	0	1.9211	0
9	1-2b-4b-7-9a-11b	TRUE	FALSE	FALSE	0	0	0	0	0	0	2.45268	0	0	0	0	0	0	0	0	0	0	0	0
10	1-2b-4b-7-11b	TRUE	TRUE	FALSE	0	0	0	0	0.349865	0	6.69324	2.83728	5.51556	4.30964	29.2176	6.93357	16.9742	0	13.0714	4.40538	0	0.240094	4.03416
11	1-2b-4b-5a-7-11b	TRUE	TRUE	FALSE	0	0	0	0	0.699242	0	0	4.26853	0	0	4.3378	10.5324	19.7741	0	0	0	0	1.02693	0
12	1-2b-5a-7-10a-11b	TRUE	TRUE	FALSE	0	0	0	0	0	0	0	0	0	0	0	0	0	0	0	3.37044	0	0	0
13	1-2a-3-4b-7-9a-10b-11b	TRUE	FALSE	FALSE	0	0	0	0	0	0	0	0	0	0	0	0	0	0	0	0	2.36043	0	0
14	1-2b-4a-5a-7-9a-10b-11b	TRUE	FALSE	FALSE	0	0	0	0	0	0	0	0	0	0	0	0	0	0	0	0	2.03987	0	0
15	1-2b-7-9a-11b	TRUE	FALSE	FALSE	3.25821	0	10.4795	0	2.11017	0	2.75151	0	0	0	3.15117	0	0	0	17.3661	10.0578	0	0.93785	15.5159
16	1-2b-4b-7-10b-11e	TRUE	TRUE	TRUE	0	0	0	0	0	0	0	0.907619	6.51939	0	3.26055	0	0	0	0	0	0	0	0
17	1-2b-4b-6-7-10b-11e	TRUE	TRUE	TRUE	0	0	0	0	0	3.51971	0	0	0	0	0	0	0	0	0	0	0	0	0
18	1-2b-4a-5a-7-10b-11b	TRUE	TRUE	FALSE	0	0	0	0	0	0	0	0	0	0	0	0	1.87932	0	0	0	0	0	0
19	1-2b-7-9a-10a-11b	TRUE	FALSE	FALSE	0	0	0	0	2.18462	2.34616	2.6608	6.60228	0	0	0	0	0	0	0	2.00704	0	1.96878	0
20	1-2b-7-9a-10b	TRUE	FALSE	FALSE	0	5.34682	0	0	0	0	0	0	0	0	0	0	0	0	0	0	0	0	0
21	1-2b-4b-5a-7-11e	TRUE	TRUE	TRUE	0	0	0	0	0	0	0.900634	0	1.52156	0	2.57243	0	0	0	9.02994	0	0	0	0
22	1-2b-7-10a-11b	TRUE	TRUE	FALSE	0	0	0	0	3.02342	0	0	0	9.76497	0	0	0	0	0	0	0	0	0	0
23	1-2b-7-9a-10b-11c	TRUE	FALSE	FALSE	0	0	0	0	1.35753	0	0	0	0	0	0	0	0	0	0	0	0	0	0
24	1-2a-7-11b	TRUE	TRUE	FALSE	0	0	0	0	0.549864	0	0	13.6532	0	0	0	0	0	0	0	0	0	0	0
25	1-2b-4b-9a-10b-11b	TRUE	FALSE	FALSE	0	0	0	0	0	0	0	0.756543	0	0	0	0	0	0	0	0	0	0	0
26	1-2b-4b-7-10a-11b	TRUE	TRUE	FALSE	0	0	6.84147	0	0	0	0	0	10.7764	0	0	0	0	0	0	0	0	0	0
27	1-2b-4a-5a-7-11b	TRUE	TRUE	FALSE	0	0	0	0	0	0	0	0	0	0	4.10124	0	0	0	0	0	0	0	0
28	1-2b-7-9b-11b	TRUE	TRUE	FALSE	0	0	0	0	0	0	0.918433	0	0	0	0	0	0	0	0	0	0	0	0
29	1-2b-4b-7-9b-11b	TRUE	TRUE	FALSE	0	0	0	0	0	0	0.928294	0	0	0	0	0	0	0	0	0	0	0	0
30	1-2b-7-9a-10b-11e	FALSE	FALSE	TRUE	0	0	0	0	4.27497	0	0	0.976323	0	0	0	0	0	0	0	0	0	0	0
31	1-2b-4b-7-10a-11e	TRUE	TRUE	TRUE	0	0	0	0	0	0	0	0	1.5044	0	0	0	0	0	0	0	0	0	0
32	1-2b-5a-7-11b	TRUE	TRUE	FALSE	0	0	0	0	0	0	0.506501	0	0	0	0	0	0	0	0	0	0	0	0
33	1-2a-7-9a-10b-11b	TRUE	FALSE	FALSE	0	0	0	0	0.124915	0	0	0	0	0	0	0	0	0	7.62264	0	0	0	0.45158
34	1-2b-7-10b-11e	TRUE	TRUE	TRUE	0	0	0	0	2.72008	13.6369	0	3.30078	3.00196	0	0	0	0	0	0	0	0	0	0.728345
35	1-2b-7-10b	TRUE	FALSE	TRUE	0	0	0	0	0	0	0	0	0	0	0	0	3.34784	0	0	0	0	0	0
36	1-2b-3-4b-7-10b-11e	TRUE	TRUE	TRUE	0	0	0	0	0.517731	0	0	0	0	0	0	0	0	0	0	0	0	0	0
37	1-2b-4b-5a-7-9a-11b	TRUE	FALSE	FALSE	0	0	0	0	1.77383	0	0	0	0	0	0	0	0	0	0	0	2.92705	0	1.00457
38	1-2b-4b-5a-7-10b-11e	TRUE	TRUE	TRUE	0	0	0	0	0	0	0	1.70713	0	0	0	0	0	0	0	0	0	0	0
39	1-2b-7-9a-11e	FALSE	FALSE	TRUE	0	0	0	0	0	0	0.80425	0	0	0	0	0	0	0	0	0	0	0	0
40	1-2b-7	TRUE	FALSE	TRUE	0	0	0	0	0	0	0	0	0	0	0	0	0	0	0	0	0	0.672793	0
41	1-2b-3-4b-7-9a-10b-11b	TRUE	FALSE	FALSE	0	0	0	0	0.496843	0	0	0	0	0	0	0	0	0	0	0	0	0	0
42	1-2b-7-9a-10a-11e	FALSE	TRUE	FALSE	0	0	0	0	0	0	0	0	2.00142	0	0	0	0	0	0	0	0	0	0
43	1-2b-4b-5a-7-10a-11b	TRUE	TRUE	FALSE	0	0	0	0	0	0	0	0	6.71872	0	0	0	0	0	0	0	0	0	0
44	1-2a-7-10b-11b	TRUE	TRUE	FALSE	0	0	0	0	0	5.76232	0	0	0	0	0	0	0	0	0	0	0	0	0
45	1-2b-4a-7-11b	TRUE	TRUE	FALSE	0	0	0	0	0	0	0	0	0	0	0	0	0	0	0.66819	0	0	0	0
46	1-2b-4b-7-9a-10b-11b	TRUE	FALSE	FALSE	55.3767	44.6143	20.0767	13.8794	20.7487	9.38567	23.2459	2.79211	0	0.991935	0	0	0	3.31059	1.44221	2.3698	6.19555	1.73717	1.02796
47	1-2b-4a-7-10b-11b	TRUE	TRUE	FALSE	0	0	0	0	0	0	0	0	0	0	0	0	1.71461	0	1.29274	0	0	0	0
48	1-2b-5a-7-10b-11b	TRUE	TRUE	FALSE	0	0	0	0	0	0	0.703541	0	0	0	0	0	3.15361	0	0	0	0	0	0
49	1-2b-4c-7-9a-10b-11b	TRUE	FALSE	FALSE	0	0	1.77159	0	0	0	0	0	0	0	0	0	0	0	0	0	0	0	0
50	1-2b-4b-5a-UNK-11e	TRUE	TRUE	TRUE	0	0	0	0	0	0	0	0	1.49646	0	0	0	0	0	0	0	0	0	0
51	1-2b-4b-5a-7-9a-10b-11b	TRUE	FALSE	FALSE	0	0	8.99218	0	3.59771	2.4722	3.86387	2.12764	2.53612	1.8217	0	0	0	0.0841339	3.66866	3.51585	6.53955	2.17169	1.95449
52	1-2b-4b-7-9a-10a-11b	TRUE	FALSE	FALSE	0	0	0	0	0.949557	3.36549	0	2.02721	0	0	0	0	0	0	0	0	0	0	0
53	1-2b-7-10b-11a	TRUE	FALSE	FALSE	0	0	0	0	0	0	0	0	2.36151	0	0	0	0	0	0	0	0	0	0
54	1-2b-4d-5b-7-10b-11b	TRUE	TRUE	FALSE	0	0	0	0	0	0	0	0	1.49723	0	0	0	0	0	0	0	0	0	0
55	1-2a-4b-5a-7-10b-11b	TRUE	TRUE	FALSE	0	0	0	0	0.724334	0	0	0	0	0	0	0	0	0	0	0	0	0	0
56	1-2b-3-4b-7-8-10b-11b	TRUE	FALSE	FALSE	0	0	0	0.96039	0	0	0	0	0	0	0	0	0	0	0	0	0	0	0
57	1-2b-7-10b-11b	TRUE	TRUE	FALSE	4.32644	0	6.87708	5.55859	9.17572	15.2181	11.7484	8.7706	4.50283	2.34136	19.7162	1.95063	0	30.8395	8.36103	11.3417	11.5281	10.4622	5.51754
58	1-2b-4b-7-10b-11b	TRUE	TRUE	FALSE	0.272484	0	11.0712	0	1.4988	0	1.86785	0	9.02266	13.2308	11.0246	21.6022	5.67244	0	6.1255	1.05925	0	0	1.49821
