## Supplemental Table 3 - extendedHTT in brain for "A distal promoter and aberrant splicing enable canonical translation of out-of-frame proteins in Huntington’s disease"

### Sheet: Brain junctions
			extendedHTT exons					HTT-AS					HTT exon 1	HTT exons 2-6
bioproject	tissue	region	chr4:3041928-3042246	chr4:3062476-3062692	chr4:3064117-3064238	chr4:3071236-3071396	chr4:3073358-3073479	chr4:3046138-3049699	chr4:3062433-3063698	chr4:3069977-3070174	chr4:3074356-3074539	chr4:3074425-3074625	chr4:3074681-3075088	chr4:3086939-3087022	chr4:3099274-3099394	chr4:3103824-3103883	chr4:3105357-3105436	chr4:3107285-3107423	extHTT/HTT2-6 Ratio	extHTT/HTT1 Ratio	HTT-AS/HTT2-6 Ratio
PRJEB14594	basalganglion	other	39	42	33	30	30	49	56	29	29	28	135	503	882	741	967	1045	4.01914	31.1111	5.35885
PRJEB14594	brainfragment	other	139	164	117	133	102	210	227	116	103	79	386	1439	2545	2194	2943	3094	5.30058	42.487	7.33678
PRJEB14594	cerebellum	cerebellum	41	56	38	38	39	97	106	36	38	30	165	547	988	836	1147	1209	4.63193	33.9394	8.76758
PRJEB14594	cerebralcortex	cortex	129	128	89	85	76	158	163	76	72	67	428	1542	2838	2433	3161	3237	3.98517	30.1402	5.03553
PRJEB14594	choroidplexus	other	18	19	20	25	17	19	22	18	12	12	58	256	475	434	642	662	3.77644	43.1034	3.32326
PRJEB14594	diencephalon	other	52	71	49	51	51	84	94	49	50	45	148	517	921	827	1050	1096	6.4781	47.973	8.57664
PRJEB14594	forebrain	other	35	35	19	19	19	41	41	16	17	17	128	481	846	686	848	879	3.9818	27.3438	4.66439
PRJEB14594	hindbrain	other	41	72	54	43	38	86	113	39	34	27	130	560	1084	943	1230	1272	5.66038	55.3846	8.88365
PRJEB14594	hippocampus	other	0	0	0	0	0	0	0	0	0	0	3	6	10	9	23	37	0	0	0
PRJEB14594	medullaoblongata	other	38	56	28	25	23	76	75	29	24	21	73	295	522	424	538	598	9.36455	76.7123	12.709
PRJEB14594	midbrain	other	57	94	68	67	59	96	126	64	57	46	227	860	1522	1238	1662	1772	5.30474	41.4097	7.11061
PRJEB14594	pituitaryanddiencephalon	other	3	2	2	1	1	4	4	1	1	0	8	28	57	54	72	88	3.40909	37.5	4.54545
PRJEB14594	pons	other	4	5	4	3	3	7	8	3	3	3	5	22	57	47	42	56	8.77193	100	14.0351
PRJEB14594	spinalcord	other	62	76	48	57	56	114	128	45	45	36	175	616	1139	1022	1414	1477	5.14557	43.4286	8.66622
PRJEB14594	telencephalon	other	68	63	44	38	38	71	67	35	35	35	147	520	925	789	1099	1148	5.92334	46.2585	6.18467
PRJEB14594	temporallobe	cortex	40	36	29	24	22	49	57	26	22	19	139	509	920	777	930	944	4.23729	28.777	6.03814
PRJNA393104	anteriorcingulatecortex	cortex	10	16	9	8	8	15	18	9	8	8	45	88	120	101	130	144	11.1111	35.5556	12.5
PRJNA393104	cerebellum	cerebellum	9	12	8	6	6	13	14	6	6	6	19	40	51	50	73	72	16.4384	63.1579	19.1781
PRJNA393104	dorsolateralprefrontalcortex	prefrontal	5	10	8	9	9	13	16	9	9	6	42	101	162	138	196	203	4.92611	23.8095	7.88177
PRJNA393104	hippocampus	other	3	4	2	2	2	6	5	2	2	1	59	116	168	168	221	240	1.66667	6.77966	2.5
PRJNA393104	premotorcortex	cortex	6	8	4	5	4	8	10	5	4	3	21	57	91	80	107	129	6.20155	38.0952	7.75194
PRJNA393104	primaryvisualcortex	cortex	6	7	6	7	6	7	8	6	6	5	19	42	55	52	72	88	7.95455	36.8421	9.09091
PRJNA393104	striatum	striatum	9	8	10	10	10	8	10	10	10	9	35	81	109	82	112	124	8.06452	28.5714	8.06452
PRJNA393104	ventrolateralprefrontalcortex	prefrontal	4	4	3	3	3	5	5	3	3	3	18	36	39	34	52	52	7.69231	22.2222	9.61538
PRJNA434002	anteriorcingulatecortex	cortex	114	177	111	94	90	196	220	99	90	75	486	1116	1760	1759	2464	2727	6.49065	36.4198	8.06747
PRJNA434002	prefrontalcortex	prefrontal	159	233	148	131	127	281	326	133	124	102	779	1500	2220	2434	3399	3871	6.01912	29.9101	8.4216
PRJNA512012	frontalcortex	cortex	483	594	465	452	422	626	687	444	416	389	8479	27978	54976	44831	60758	58027	0.977649	7.00554	1.13072
PRJNA527986	amygdala	other	1	3	1	1	1	5	5	1	1	1	5	13	34	33	61	78	3.84615	60	6.41026
PRJNA527986	caudate	striatum	2	2	1	1	1	3	3	1	1	1	11	23	38	37	56	61	3.27869	18.1818	4.91803
PRJNA527986	cerebellumgrey	cerebellum	8	10	7	6	4	10	11	6	4	4	10	28	63	54	70	92	10.8696	100	11.9565
PRJNA527986	cerebellumwhite	cerebellum	3	3	1	1	1	3	3	1	1	1	3	6	10	14	16	26	11.5385	100	11.5385
PRJNA527986	cingulateanterior	cortex	10	13	11	9	9	14	15	9	9	9	29	56	101	97	121	122	10.6557	44.8276	12.2951
PRJNA527986	cingulateposterior	cortex	3	7	7	5	4	7	9	7	4	4	12	19	26	27	42	56	12.5	58.3333	16.0714
PRJNA527986	corpuscallosumanterior	cortex	4	6	2	2	2	6	8	2	2	0	2	9	14	16	35	44	13.6364	300	18.1818
PRJNA527986	corpuscallosumposterior	cortex	7	13	10	9	9	11	15	9	9	7	10	17	17	17	28	36	36.1111	130	41.6667
PRJNA527986	dorsolateralprefrontal	prefrontal	5	6	5	5	5	8	9	5	5	5	9	36	59	48	51	67	8.95522	66.6667	13.4328
PRJNA527986	entorhinalcortex	cortex	8	14	13	13	13	13	14	13	13	9	13	24	42	42	55	61	22.9508	107.692	22.9508
PRJNA527986	globuspallidus	other	1	3	1	1	1	6	7	1	1	1	8	16	15	6	20	29	10.3448	37.5	24.1379
PRJNA527986	hippocampus	other	8	7	6	6	6	8	8	6	6	6	13	24	32	23	28	27	25	61.5385	25
PRJNA527986	hypothalmus	other	32	31	23	20	20	34	40	20	20	17	31	59	100	98	148	175	18.2857	103.226	22.8571
PRJNA527986	inferiortemporal	cortex	4	5	8	4	4	5	9	6	4	4	11	29	53	50	48	50	15.0943	72.7273	16.9811
PRJNA527986	insularposteriorcortex	cortex	3	6	6	6	6	5	8	6	6	6	12	22	32	32	61	68	8.82353	50	11.7647
PRJNA527986	internalcapsule	other	6	6	4	4	4	8	8	4	4	4	11	10	14	8	8	20	30	54.5455	40
PRJNA527986	nucleusaccumbens	striatum	8	3	4	4	4	3	4	4	4	4	12	27	46	31	40	58	13.7931	66.6667	6.89655
PRJNA527986	orbitofrontal	cortex	7	9	9	7	7	10	11	7	7	6	16	29	45	52	69	76	11.8421	56.25	14.4737
PRJNA527986	precuneus	cortex	3	7	5	3	3	5	7	3	3	3	10	20	31	22	34	44	15.9091	70	15.9091
PRJNA527986	prefrontal	prefrontal	5	5	3	3	3	8	6	3	3	3	15	31	61	66	88	99	5.05051	33.3333	8.08081
PRJNA527986	premotor	cortex	6	8	5	5	5	10	9	5	5	5	23	34	52	60	93	106	7.54717	34.7826	9.43396
PRJNA527986	primaryauditory	cortex	7	9	6	6	6	10	9	6	6	6	7	16	38	40	55	68	13.2353	128.571	14.7059
PRJNA527986	primarymotor	cortex	4	1	0	2	2	3	1	2	2	2	9	18	25	23	29	36	11.1111	44.4444	8.33333
PRJNA527986	primarysomatosensory	cortex	5	6	2	4	4	8	7	4	4	4	7	16	47	45	63	91	6.59341	85.7143	8.79121
PRJNA527986	primaryvisual	cortex	2	3	2	2	2	4	4	2	2	2	7	15	22	17	21	28	10.7143	42.8571	14.2857
PRJNA527986	putamen	striatum	2	3	1	1	1	3	3	1	1	1	4	12	25	23	29	31	9.67742	75	9.67742
PRJNA527986	secondaryauditory	cortex	7	9	4	4	4	13	9	4	4	4	7	24	44	32	53	66	13.6364	128.571	19.697
PRJNA527986	secondaryvisual	cortex	2	3	2	4	4	3	3	2	4	4	13	25	53	45	51	43	7.54717	30.7692	7.54717
PRJNA527986	substantianigra	other	3	4	1	1	2	4	4	1	2	2	4	10	12	11	12	32	12.5	100	12.5
PRJNA527986	supramarginal	cortex	5	12	5	5	5	8	12	5	5	5	14	39	55	40	51	51	21.8182	85.7143	21.8182
PRJNA527986	thalamus	other	3	2	2	2	2	1	2	2	2	2	4	7	9	10	23	33	9.09091	75	6.06061
PRJNA527986	ventrolateralprefrontal	prefrontal	8	10	9	9	10	12	13	9	10	10	17	24	48	48	58	64	15.625	58.8235	20.3125
PRJNA531456	caudate	striatum	22	18	10	11	9	22	24	9	7	7	14	73	156	144	227	288	7.63889	157.143	8.33333
PRJNA531456	prefrontalcortex	prefrontal	191	254	132	112	90	308	347	111	86	83	241	952	1829	1638	2255	2539	10.0039	105.394	13.6668
PRJNA563037	brain	other	324	264	178	180	143	276	301	144	119	108	877	3120	6403	6153	8581	10422	3.10881	36.9441	2.88812
PRJNA600414	dentategyrus	cerebellum	1086	1246	1087	1075	1039	1474	1507	1061	1017	990	3899	17657	42898	42401	60520	57684	2.05882	31.9569	2.49009
PRJNA644618	cerebellum	cerebellum	1375	1415	1160	1183	1034	1445	1523	1112	953	943	8842	27987	52999	45520	61929	55594	2.28487	16.0032	2.45927
PRJNA644618	cortexfrontal	cortex	902	996	865	875	824	1091	1213	831	785	742	13863	44140	81636	71562	99043	87488	1.00562	7.18459	1.22472
PRJNA644618	cortexmotorlateral	cortex	319	376	293	294	271	425	466	282	264	245	5023	16893	32796	28762	39444	35505	0.95325	7.48557	1.18142
PRJNA644618	cortexmotormedial	cortex	325	359	334	349	329	403	460	321	307	280	5303	17354	33009	28391	39103	35646	0.918088	6.76975	1.17638
PRJNA644618	cortexmotorunspecified	cortex	153	143	128	130	125	183	186	122	115	109	2414	7958	15026	13771	19412	16858	0.788172	6.33803	0.95817
PRJNA644618	cortexoccipital	cortex	208	258	191	194	186	273	303	187	173	163	3849	11962	22542	19311	26837	24814	0.961359	6.70304	1.12904
PRJNA644618	cortexsensory	cortex	6	7	5	5	5	9	9	5	5	5	44	112	196	210	354	364	1.92308	15.9091	2.47253
PRJNA644618	cortextemporal	cortex	295	354	293	300	284	381	428	277	261	246	4283	12632	22863	20761	29051	24675	1.21855	8.26523	1.47327
PRJNA644618	hippocampus	other	130	148	132	141	144	192	213	130	133	121	2152	6026	10798	10169	14212	12257	1.04137	6.87732	1.49873
PRJNA644618	spinalcordcervical	other	815	853	707	737	632	832	956	641	547	512	6556	19564	36208	32373	45258	40827	1.88475	13.011	2.11233
PRJNA644618	spinalcordlumbar	other	738	760	591	636	531	762	858	539	449	425	5956	18597	34796	30892	43102	38011	1.76326	12.7602	1.99063
PRJNA644618	spinalcordthoracic	other	275	301	219	227	200	312	334	202	177	165	2576	7761	14046	11553	16435	15523	1.83146	11.6848	2.03225
PRJNA673437	caudate	striatum	68	75	69	66	64	87	98	64	64	57	598	5162	15438	16051	18771	11187	0.399553	12.5418	0.522082
PRJNA673437	nucleusaccumbens	striatum	80	83	83	88	83	86	95	82	82	78	560	5104	9800	9320	10726	7639	0.820436	15.7143	0.885698
PRJNA673437	putamen	striatum	74	89	81	84	79	102	111	82	77	73	627	5330	15727	15709	18033	10567	0.49354	14.1946	0.615538
PRJNA753141	caudate	striatum	68	71	59	57	58	82	88	54	55	50	980	2662	4367	3985	5572	4544	1.27423	7.2449	1.57933
PRJNA753516	cerebellum	cerebellum	102	108	96	100	92	109	114	93	84	82	638	1773	2822	2513	3427	2989	3.15144	16.9279	3.32652
PRJNA756274	putamen	striatum	103	106	99	108	100	121	119	104	91	87	1004	2849	4523	4186	6072	5159	1.77866	10.757	1.99275
PRJNA780522	frontalcortex	cortex	236	285	221	219	214	310	336	219	215	203	2509	11526	22740	23950	27191	27208	1.04749	11.3591	1.23493
PRJNA836496	caudate	striatum	94	104	89	88	79	125	133	87	79	72	725	6455	18978	19756	23248	14129	0.44735	14.3448	0.572092
PRJNA836496	nucleusaccumbens	striatum	127	131	123	121	117	147	151	119	116	115	726	6251	11984	11344	13008	9368	1.00707	18.0441	1.16082
PRJNA836496	putamen	striatum	94	106	90	91	86	120	125	90	84	82	718	6303	18665	18593	21447	12632	0.494242	14.7632	0.582832
PRJNA845531	caudate	striatum	185	215	142	122	100	220	247	114	95	83	259	1257	2555	2378	2997	3644	5.90011	83.0116	6.77827
PRJNA845531	putamen	striatum	223	234	162	160	142	232	248	147	127	127	329	1177	2284	2214	2825	3302	7.08661	71.1246	7.5106

### Sheet: Brain coverage
			extendedHTT exons					HTT-AS					HTT exon 1	HTT exons 2-6
bioproject	tissue	region	chr4:3041928-3042246	chr4:3062476-3062692	chr4:3064117-3064238	chr4:3071236-3071396	chr4:3073358-3073479	chr4:3046138-3049699	chr4:3062433-3063698	chr4:3069977-3070174	chr4:3074356-3074539	chr4:3074425-3074625	chr4:3074681-3075088	chr4:3086939-3087022	chr4:3099274-3099394	chr4:3103824-3103883	chr4:3105357-3105436	chr4:3107285-3107423	extHTT/HTT2-6 Ratio	extHTT/HTT1 Ratio	HTT-AS/HTT2-6 Ratio
PRJEB14594	basalganglion	other	21.2727	27.6267	8.89344	4.91925	4.09016	13.8711	18.6485	26.9444	7.54891	6.31344	219.113	298.905	458.314	529.534	496.938	576.662	4.7908	12.6085	4.67248
PRJEB14594	brainfragment	other	80.4733	181.88	42.1967	41.0124	15.418	72.0724	95.9313	111.672	45.8044	32.3184	678.179	894.405	1310.48	1588.75	1506.75	1702.09	10.6857	26.8189	6.56087
PRJEB14594	cerebellum	cerebellum	27.5768	62.2304	8.81967	8.62733	7.2295	23.8442	34.5577	40.0757	21.4022	13.1492	271.421	320.476	485.702	607.65	592.65	645.532	9.64017	22.9276	6.20817
PRJEB14594	cerebralcortex	cortex	93.1943	113.083	36.0983	22.9317	11.7131	43.014	60.2425	109.389	7.66848	4.8607	668.421	962.131	1426.65	1786.4	1554.31	1789.2	6.3203	16.9179	6.11384
PRJEB14594	choroidplexus	other	16.1599	12.5991	11.5164	10.2919	2.43443	7.09994	6.17852	10.1667	10.7826	9.64676	146.794	170.357	263.108	310.817	339.312	377.979	4.27534	11.0085	2.85271
PRJEB14594	diencephalon	other	25.4389	80.3088	9.86065	15.6708	2.96721	29.1887	43.346	48.2222	12.5489	10.408	237.777	332.167	477.694	583.033	532.575	588.842	13.6384	33.7748	8.18933
PRJEB14594	forebrain	other	16.8276	24.576	7.64753	5.73292	3.87705	11.7369	13.3705	12.8838	4.53805	4.199	156.186	316.524	430.19	506.567	421.363	508.439	4.83363	15.7351	2.62971
PRJEB14594	hindbrain	other	27.0847	71.4009	12.959	13.1615	8.36066	31.509	42.0679	39.6919	15.3207	10.6169	256.534	347.012	556.661	678.7	623.725	671.986	10.5203	27.8329	6.19831
PRJEB14594	hippocampus	other	0.664577	0	0	0	1.09836	0.728524	0.618483	0.358586	0	0	9.01471	3.32143	3.85951	8.61667	9.9875	19.4101	5.6587	12.1841	3.75332
PRJEB14594	medullaoblongata	other	21.2508	77.1982	8.02459	7.52174	6.45081	28.3203	38.1082	35.7424	10.2772	6.45771	131.703	171.941	287.24	298.883	272.425	320.079	24.1185	58.6152	11.9059
PRJEB14594	midbrain	other	43.7962	85.3871	13.9754	20.3416	10.1475	37.8655	56.1406	54.6111	22.1685	13.6816	352.696	521.202	782.967	898.95	824.85	974.245	8.76444	24.2098	5.76247
PRJEB14594	pituitaryanddiencephalon	other	1.13793	2.43318	0.0245902	0.335404	0	1.22263	1.5624	1.05051	1.53804	1.16915	13.8946	17.5357	28.6116	37.15	38.15	49.7913	4.88676	17.5117	3.1379
PRJEB14594	pons	other	2.38245	3.16129	0.713115	0	0	2.46939	2.83808	1.94444	0	0	8.47059	14.8214	29.0248	33.2	18.725	27.8777	9.52196	37.3208	8.54844
PRJEB14594	spinalcord	other	57.3386	89.3456	15.4672	15.0745	17.7705	42.8908	48.9194	44.1263	18.9239	11.8358	285.189	357.381	564.892	738.683	710.875	768.914	11.6197	31.3286	6.36215
PRJEB14594	telencephalon	other	11.0752	25.8802	13.7541	4.55901	4.21312	11.3998	16.4495	28.4546	8.375	8.92537	188.091	308.797	518.868	551.683	544.087	596.719	4.33708	13.7594	4.7685
PRJEB14594	temporallobe	cortex	22.7618	40.4839	10.082	3.20497	6.61476	21.9267	24.9755	37.9495	10.8315	8.6219	223.419	311.821	473.149	568.983	468.812	543.856	7.11512	18.1201	6.6697
PRJNA393104	anteriorcingulatecortex	cortex	6.17554	10.7327	4.87705	1.03727	3.40164	6.44666	7.17535	8.62121	1.64674	1.31343	30.2525	47.0952	53.4627	78.1833	55.1875	73.4317	13.7276	35.4772	11.0269
PRJNA393104	cerebellum	cerebellum	7.87461	8.84792	3.78688	1.17391	1.13115	4.47923	6.43839	8.40404	0.0869565	0.442786	17.0784	22.1667	29.562	34.25	36.8	41.1366	21.5086	51.8076	20.4296
PRJNA393104	dorsolateralprefrontalcortex	prefrontal	4.46708	7.86175	3.80328	4.52174	0.827869	4.99018	8.74961	3.81313	0.635869	0.527364	29.1397	56.4524	68.5949	96.4333	96.4875	94.0287	8.14795	26.9795	9.06813
PRJNA393104	hippocampus	other	2.52037	4.65899	0.598361	1.36025	3.47541	3.33436	3.72907	4.96465	1.16304	0.238806	36.6519	59.3214	81.5041	116.983	116.5	129.424	3.59978	12.7114	3.83595
PRJNA393104	premotorcortex	cortex	3.52664	6.35023	3.26229	1.29193	1.29508	3.4854	5.28199	3.40909	0.739131	0.497512	22.0637	33.9881	51.5289	58.1	55.8125	64.8058	9.79886	28.7814	8.1505
PRJNA393104	primaryvisualcortex	cortex	2.24765	3.56682	1.44262	0.459627	0	2.4315	2.46209	3.47979	0.581522	0	20.924	22.3333	27.0992	35.1167	41.325	41.2733	8.63115	17.0465	8.42055
PRJNA393104	striatum	striatum	11.7335	8.33642	7.49181	1.01242	1.31147	4.74958	6.79463	10.7374	2.86956	3.02488	30.804	46.1071	62.1157	62.1667	56.225	65.6906	17.8618	38.091	16.3454
PRJNA393104	ventrolateralprefrontalcortex	prefrontal	1.53918	4.63133	0.42623	1.60869	0	2.88911	2.6327	1.27778	1.60326	1.19901	12.9853	22.2619	20.3967	24.1333	24.3125	27.1943	17.0305	35.6659	10.624
PRJNA434002	anteriorcingulatecortex	cortex	113.361	136.512	45.4016	33.8447	13.9836	85.5702	77.8997	72.2475	23.4511	13.3632	621.865	672.691	982.247	1220.5	1729.29	1439.88	7.89409	21.952	4.94829
PRJNA434002	prefrontalcortex	prefrontal	150.542	205.719	61.1066	34.9503	14.9672	104.813	111.6	102.783	31.0489	22.5224	901.25	880.691	1214.09	1648.63	2460.09	1992.43	8.36226	22.826	4.53644
PRJNA512012	frontalcortex	cortex	284.533	415.124	119.975	218.205	127.951	281.255	317.666	161.934	80.1305	78.3682	3313.83	20170	29521.6	33550.8	36724	35028.1	1.13039	12.527	0.865009
PRJNA527986	amygdala	other	1.5047	0.608295	2.34426	0	0	3.34251	0.913902	2.77272	0	0	11.125	9.30953	15.0165	24.8833	41.7625	47.9784	4.88608	21.072	6.96669
PRJNA527986	caudate	striatum	2.68339	2.65899	0	0	0	2.73498	1.41548	3.63636	0.48913	1.00498	15.973	15.9643	19.2232	23.4667	36.5625	34.8921	7.33918	16.7995	9.94561
PRJNA527986	cerebellumgrey	cerebellum	2.61128	2.5576	1	0.26087	3.95082	2.20747	0.879147	9.0101	0	0	12.8456	20.1548	36.9091	41.2833	40.275	50.5683	7.81283	30.7562	17.8177
PRJNA527986	cerebellumwhite	cerebellum	2.24451	2.93548	4.78689	0	0	1.03594	1.28515	0.828283	0	0	4.2549	4.03571	7.22314	11.2	10	11.4532	41.7951	112.503	11.2208
PRJNA527986	cingulateanterior	cortex	3.47336	6.02305	6.51639	0.21118	0.106557	3.5904	3.74645	5.67677	0.48913	1.0199	36.8456	32.9643	48.6612	66.9501	76.6	64.446	8.50704	17.6857	7.41093
PRJNA527986	cingulateposterior	cortex	1.48275	5.64977	3.10655	1.34783	0	3.25126	3.56714	1.97979	1.54348	1.03483	18.8946	7.26191	15.9834	17.3667	24.9125	32	17.6555	29.9016	11.1473
PRJNA527986	corpuscallosumanterior	cortex	2.65204	5.07834	1.79508	0	0	1.61735	2.23302	1.18687	0.315217	0	2.53921	11.9048	8.84297	11.95	23.0625	27.9209	18.1883	199.996	7.99766
PRJNA527986	corpuscallosumposterior	cortex	2.55799	6.10138	3.73771	0	0	1.91213	1.6248	0.702021	0.684783	0	4.04657	8.32143	7.21488	5.53333	14.2375	18.964	32.1734	150.779	10.0829
PRJNA527986	dorsolateralprefrontal	prefrontal	2.30408	2.82027	9.19672	0.409938	0	2.98175	2.1872	1.79293	0	0	14.8529	22.5833	38.4298	30.2167	34.575	29.0791	23.9312	61.9185	7.75896
PRJNA527986	entorhinalcortex	cortex	1.15361	1.31797	1.2623	1.83229	0.0655738	3.5438	1.32464	0	1.02174	0	23.7451	10.6071	24.6694	24.1333	28.275	35.1151	5.21797	7.71653	10.092
PRJNA527986	globuspallidus	other	4.62696	1.88019	2.7705	1.80124	0	2.29478	1.26303	4.40404	0	0	10.6495	9.88095	9.5372	4.18333	15.775	16.9568	27.2867	43.4476	25.9721
PRJNA527986	hippocampus	other	3.55799	2.65438	3.72951	0	0	1.88742	1.20616	4.69192	0	0	7.80637	14.7857	15.9339	12.1833	14.0125	14.4245	23.4061	47.7752	29.4462
PRJNA527986	hypothalmus	other	11.3041	16.1705	7.27869	3.14286	1.06557	9.55559	10.5411	14.0606	5.75	5.12437	43.6961	30.2738	50.2727	74.8833	97.4125	87.7482	16.6	37.0068	14.4341
PRJNA527986	inferiortemporal	cortex	0.442006	5.21659	4.90983	0	0	3.13223	4.20142	3.70707	0	0	20.4877	17.5953	31.5206	32.2	31.5625	22.3669	16.2006	25.462	13.0479
PRJNA527986	insularposteriorcortex	cortex	0.884013	1.76498	2.89344	0	0	1.50646	1.99842	1.4899	2.68478	1.28358	18	10.2976	16.7273	23.8833	43.125	34.7626	6.70943	16.0747	6.22558
PRJNA527986	internalcapsule	other	1.42007	4.95852	3.45902	1.31056	0	1.50225	1.48894	5.10102	0	0	3.96568	11.5119	7.02479	7.88333	1.5375	10.518	43.073	125.036	44.3108
PRJNA527986	nucleusaccumbens	striatum	5.35737	5	3.26229	1.40373	0	2.55587	1.76066	2.47475	0.559783	0.512438	18.3677	21.1548	24.562	21.7	22.0375	32.2662	16.6037	29.1674	7.92119
PRJNA527986	orbitofrontal	cortex	0.473355	4.2765	3.66393	2.54659	0	2.01797	3.65956	4.0202	0.798913	0.149254	26.2328	16.6191	22.5454	31.1167	44.15	39.8705	9.6863	16.3021	9.10579
PRJNA527986	precuneus	cortex	0.940439	7.45161	1.71311	0	0	2.57945	2.58768	4.21717	0	0	12.8284	14.2143	14.3389	14.65	24.5	23.5611	30.4147	58.0866	17.213
PRJNA527986	prefrontal	prefrontal	4.19436	4.08295	0	1.18012	0	1.9082	2.92733	10.2374	2.47826	1.67164	16.7427	19.0595	36.0744	44.6834	55.325	51.5468	7.58131	25.0519	18.5041
PRJNA527986	premotor	cortex	2.22257	2.60829	0.819672	0	0	2.21505	1.60032	2.90404	0	0	21.9853	19.2142	22.0496	39	59.2875	54.8274	4.3994	11.8638	4.89823
PRJNA527986	primaryauditory	cortex	0.633229	0.926267	1.53279	0	0.680328	1.04239	1.19747	0.59596	0	0.233831	19.3211	7.38095	21.7355	24.3333	31.1875	39.2158	3.90861	7.93325	3.05355
PRJNA527986	primarymotor	cortex	4.74608	2.24424	0.663934	0	0	1.82594	2.35387	3.07576	1.22826	1.8209	16.4289	13.5952	16.405	16.25	21.625	18.1799	21.9472	28.8886	14.2232
PRJNA527986	primarysomatosensory	cortex	1.31975	2.6083	2.13115	0.242236	0.762295	1.69568	1.44629	0.757576	0.75	0.00995025	14.9779	10.3452	24.5206	28.2	32.4125	54.6906	4.76919	17.4142	3.10049
PRJNA527986	primaryvisual	cortex	0	1.22581	1.55738	0	0	1.40764	0.504739	1.05556	0	0	9.60784	11.8214	12.6529	15.8167	10.9125	14.7195	9.84643	16.2094	8.8997
PRJNA527986	putamen	striatum	2.39812	3.48388	0.5	0.714286	0	1.83268	1.38942	8.59596	1.97282	1.9801	15.1838	5.07142	14.314	16.4667	15.4875	17.4029	20.019	22.9447	49.3939
PRJNA527986	secondaryauditory	cortex	0.833856	2.98617	2.94263	0	0.409836	2.60612	3.31517	4.59596	1.25543	1.57711	16.8554	12.8572	24.4133	23.35	32.0875	35.6475	8.37696	17.7164	12.8928
PRJNA527986	secondaryvisual	cortex	2.04075	0.870968	3.56557	0.795031	0	0.927288	1.38784	0.69697	0	0	12.0024	19.369	26.9091	32.5	35.4125	22.7698	10.0687	29.707	3.91906
PRJNA527986	substantianigra	other	1.78056	4.59446	5.44262	0	0	2.03734	1.38547	3.4394	0	0	3.19853	6.69048	6	4.83333	9.0125	12.1007	44.9777	170.16	28.423
PRJNA527986	supramarginal	cortex	0.241379	4.59908	1.59836	0	0	2.69988	2.11295	1.25758	0	0	17.451	28.2976	26.9256	26.75	33.1625	26.5612	13.8683	26.3543	8.14138
PRJNA527986	thalamus	other	3.30094	2.47926	1.18853	1.70186	0	1.98877	1.47472	2.26263	0	0	10.7108	3.84524	5.1157	5.4	12.9375	20	16.5047	30.8188	11.3132
PRJNA527986	ventrolateralprefrontal	prefrontal	2.18182	2.97235	0.491803	0	0	1.8717	2.14455	5.84848	0.728261	0.666667	12.7843	12.7857	20.6116	31.5667	31.325	32.9209	9.02877	23.25	17.7653
PRJNA563037	brain	other	536.821	191.756	68.2459	101.056	49.3197	111.075	119.86	101.985	28.7935	23.7413	912.618	1894.88	3467.76	4461.35	4986.65	5248.96	10.2272	58.8221	2.2835
PRJNA600414	dentategyrus	cerebellum	1031.3	1209	307.287	815.677	335.648	795.363	883.672	672.419	135.054	127.174	4597.76	11234.7	24551.7	31395	31830	33815.2	3.5753	26.2953	2.61324
PRJNA644618	cerebellum	cerebellum	1257.67	968.991	327.385	595.727	373.705	766.683	701.456	513.136	214.049	212.721	5595.51	20111.2	29045.5	34224.1	35254.5	34276.7	3.56741	22.4764	2.17471
PRJNA644618	cortexfrontal	cortex	813.718	789.816	249.418	469.354	441.451	468.859	634.087	521.742	298.571	325.517	11105.4	29499.1	43998.8	52205.3	55085.8	53449.7	1.47718	7.3272	1.15109
PRJNA644618	cortexmotorlateral	cortex	239.129	291.982	84.4508	177.453	124.762	190.127	227.687	157.283	92.0652	95.0497	3539.6	11624.2	17732.6	21260.5	22525.2	21612.7	1.29624	8.24899	1.01081
PRJNA644618	cortexmotormedial	cortex	260.674	274.899	90.7705	182.466	134.746	195.005	229.963	165.662	87.8478	93.6269	3543.56	11814	17797.6	20877.8	22415.4	21682.5	1.22638	7.75769	1.02592
PRJNA644618	cortexmotorunspecified	cortex	131.235	122.235	40.3771	74.1056	71.918	81.2389	93.504	65.5454	63.337	74.3582	2316.21	5151.43	8097.22	9846.27	10548.8	10122.7	1.24407	5.66594	0.88639
PRJNA644618	cortexoccipital	cortex	160.9	220.977	56.4508	118.267	90.3033	129.744	163.231	130.096	61.788	67.204	2139.57	8122.96	12223.8	14268.5	15692.3	14968.4	1.40819	10.3281	1.0402
PRJNA644618	cortexsensory	cortex	3.01254	6.59908	0.639344	5.03726	2.13935	2.45929	4.63982	2.33333	1.08696	0.641791	35.1151	68.2381	116.942	147.7	217.4	194.324	3.03545	18.7927	2.13423
PRJNA644618	cortextemporal	cortex	287.16	340.447	87.4344	186.565	184.049	151.571	232.356	237.54	110.299	125.866	4366.09	8092	12101.7	15111.8	15349.8	14966.1	2.21793	7.79753	1.54752
PRJNA644618	hippocampus	other	125.179	123.3	26.6148	71.3851	66.9918	72.2953	96.6793	73.9293	68.2826	75.2687	2140.44	3719.26	5815.74	7189.4	7542.31	7356.72	1.65969	5.84828	1.28183
PRJNA644618	spinalcordcervical	other	807.357	607.461	198.246	326.988	253.148	366.988	403.458	267.121	197.929	208.109	5536.47	12684.2	19626.1	23597.7	25167.9	24351.1	3.20789	14.5825	1.60307
PRJNA644618	spinalcordlumbar	other	721.242	536.664	201.049	330.106	243.467	328.797	367.107	274.944	217.359	228.816	5143.43	12281.1	18666.6	22696.1	23705.3	23247.1	3.04253	14.0226	1.54863
PRJNA644618	spinalcordthoracic	other	228.263	216.982	70.7787	110.373	65.2377	126.422	135.097	98.9444	53.5217	56.995	1381.25	5149.08	7564.82	8596.95	9599.05	9243.07	2.37798	16.5259	1.4074
PRJNA673437	caudate	striatum	85.1661	101.806	19.6148	48.6708	15.8606	74.2159	75.7535	30.0758	6.72826	5.31841	314.65	3764.84	6918.75	11721	6613.85	6789.17	0.868579	32.3555	0.646304
PRJNA673437	nucleusaccumbens	striatum	96.1536	81.682	17.9754	38.6459	24.2131	63.523	58.5766	25.4192	16.75	13.6816	627.588	3905.34	5915.91	5807.75	4937.7	5949.24	1.61623	15.3211	1.06775
PRJNA673437	putamen	striatum	69.9341	102.359	25.1148	44.4161	13.6148	69.4497	73.2891	37.404	8.89131	7.07463	221.985	3996.92	6733.88	11751	6216.86	6626.44	0.87107	46.1109	0.623684
PRJNA753141	caudate	striatum	60.4232	52.0922	21.0738	30.3354	19.6557	36.8549	40.7512	26.798	13.9946	15.3134	541.243	1642.99	2337.27	2890.93	2946.2	2922.18	2.05089	11.1638	1.38318
PRJNA753516	cerebellum	cerebellum	84.4263	66.6774	13.2049	42.9751	26.8115	62.1443	51.0063	41.2879	20.3804	14.1741	349.144	1067.83	1587.8	1854.5	1822.56	1808.94	4.55251	24.1809	3.351
PRJNA756274	putamen	striatum	61.0439	62.5807	25.4426	26.2112	26.0984	38.7717	43.6517	34.399	19.8533	19.2289	527.181	1736.41	2527.99	2985.23	3261.9	3336.88	1.87542	11.8708	1.30816
PRJNA780522	frontalcortex	cortex	124.821	265.097	51.2541	105.975	37.6066	137.522	165.829	93.9394	32.3424	28.6915	969.757	7791.96	14332.6	16687.4	18654.1	16306.1	1.42112	27.3364	0.888968
PRJNA836496	caudate	striatum	107.42	129.097	19.1967	58.6087	13.7951	92.92	95.3168	37.2727	7.06521	5.16418	374.635	4682.46	8598.33	14354.2	8341.53	8675.83	0.899365	34.4594	0.664033
PRJNA836496	nucleusaccumbens	striatum	121.9	99.9401	20.1475	46.0559	29.8115	83.3355	69.8262	32.8788	15.7337	15.6368	741.453	4793.56	7261.97	7027.4	5966.07	7212.66	1.6786	16.4406	1.14756
PRJNA836496	putamen	striatum	77.674	122.737	26.1394	43.5279	14.4508	76.9122	90.8555	34.8283	4.97826	3.06965	250.169	4671.96	7895.71	13890.3	7388.85	7750.15	0.883619	49.0617	0.654093
PRJNA845531	caudate	striatum	137.382	177.723	64.0574	67.6087	43.7705	80.8026	107.683	83.596	33.4511	24.4478	422.216	826.214	1584.3	1649.52	1927.67	1946.21	9.13178	42.0931	5.53298
PRJNA845531	putamen	striatum	156.251	141.336	64.041	47.472	46.123	75.0132	102.007	84.1212	14.587	12.3881	374.831	766.881	1400.33	1504.65	1858.69	1798.68	8.40651	41.6857	5.48812

### Sheet: GTEx Tissue
	extendedHTT exons					HTT-AS					HTT exon 1	HTT exons 2-6
GTEx Tissue	chr4:3041928-3042246	chr4:3062476-3062692	chr4:3064117-3064238	chr4:3071236-3071396	chr4:3073358-3073479	chr4:3046138-3049699	chr4:3062433-3063698	chr4:3069977-3070174	chr4:3074356-3074539	chr4:3074425-3074625	chr4:3074681-3075088	chr4:3086939-3087022	chr4:3099274-3099394	chr4:3103824-3103883	chr4:3105357-3105436	chr4:3107285-3107423	extHTT/HTT2-6 Ratio	extHTT/HTT1 Ratio	HTT-AS/HTT2-6 Ratio
Adipose - Subcutaneous	287	323	105	669	390	122	94	3	21	20	1385	5735	10036	11781	12730	12551	5.2553	48.3032	0.958366
Adipose - Visceral (Omentum)	105	175	87	247	118	59	59	0	10	6	704	3363	5812	6885	7527	7462	3.28152	35.0852	0.783845
Adrenal Gland	44	97	44	95	52	28	30	1	4	1	446	2249	3888	4457	4797	4803	2.01957	21.7489	0.62461
Artery - Aorta	112	187	63	238	154	55	56	7	14	4	688	3149	5529	6545	7205	7094	3.30326	34.593	0.777238
Artery - Coronary	94	91	39	128	82	28	27	0	5	3	437	1841	3054	3490	3825	3790	3.34641	29.2906	0.732026
Artery - Tibial	148	168	52	263	145	104	97	6	19	21	986	5344	9372	11065	11998	11959	2.19203	26.6734	0.866811
Bladder	4	4	3	8	3	5	5	0	1	1	29	118	199	241	284	285	2.80702	27.5862	1.75439
Brain - Amygdala	18	36	18	16	2	140	137	0	12	6	117	745	1314	1486	1599	1611	2.23464	30.7692	8.69025
Brain - Anterior cingulate cortex (BA24)	24	44	20	26	13	242	234	6	24	15	273	1337	2322	2823	3025	2903	1.45455	16.1172	8
Brain - Caudate (basal ganglia)	43	83	45	46	15	212	212	6	26	5	321	1477	2550	3017	3364	3306	2.4673	25.8567	6.30202
Brain - Cerebellar Hemisphere	38	139	46	115	38	185	196	11	26	4	540	2247	4002	4749	5193	4999	2.67668	25.7407	3.77431
Brain - Cerebellum	37	125	55	122	35	186	194	7	15	2	536	2357	4309	4986	5501	5393	2.27231	23.3209	3.52663
Brain - Cortex	31	64	24	39	12	351	360	18	46	15	245	1876	3541	4075	4494	4441	1.42412	26.1224	8.01068
Brain - Frontal Cortex (BA9)	11	31	19	27	6	273	280	18	42	17	240	1519	2874	3468	3752	3648	0.826226	12.9167	7.46269
Brain - Hippocampus	16	49	25	20	8	231	221	2	19	10	230	1093	1897	2262	2499	2425	1.96078	21.3043	9.2437
Brain - Hypothalamus	44	82	36	33	14	225	226	2	22	6	233	978	1728	2074	2327	2319	3.52385	35.1931	9.71208
Brain - Nucleus accumbens (basal ganglia)	49	83	37	45	12	288	291	5	27	7	277	1339	2420	2849	3022	2976	2.74653	29.9639	9.62938
Brain - Putamen (basal ganglia)	35	38	20	18	8	137	144	4	15	3	165	724	1329	1597	1802	1767	2.10877	23.0303	7.99112
Brain - Spinal cord (cervical c-1)	39	102	43	30	12	76	87	3	24	1	191	814	1471	1745	1888	1826	5.40254	53.4031	4.60805
Brain - Substantia nigra	12	33	35	30	5	60	65	1	19	0	123	573	1025	1179	1260	1251	2.77778	28.4553	5.15873
Breast - Mammary Tissue	165	207	100	429	201	66	61	2	13	11	927	3642	6226	7215	7885	7950	5.39623	46.2783	0.830189
Cells - Cultured fibroblasts	71	140	51	139	35	19	18	0	2	3	1573	10389	17802	20352	22524	21702	0.621559	8.90019	0.0843545
Cells - EBV-transformed lymphocytes	257	239	77	237	68	49	51	3	3	3	3863	16239	27340	31409	34733	34258	0.73993	6.65286	0.146834
Cells - Leukemia cell line (CML)	0	3	0	3	2	4	4	0	0	1	29	3628	6511	7428	8071	7831	0.0371701	10.3448	0.0495602
Cervix - Ectocervix	0	3	3	2	3	0	0	0	0	0	11	52	90	117	134	126	2.23881	27.2727	0
Cervix - Endocervix	2	8	2	11	4	3	3	0	0	0	7	42	90	101	106	108	10.1852	157.143	2.77778
Colon - Sigmoid	42	82	35	108	49	25	25	1	4	3	348	2110	4022	4697	5002	4907	2.15914	31.0345	0.4998
Colon - Transverse	47	85	52	96	45	30	26	1	4	2	444	2430	4652	5552	6088	5898	1.57687	21.6216	0.492773
Esophagus - Gastroesophageal Junction	72	73	51	115	60	29	31	1	3	4	457	2486	4506	5361	5876	5664	1.95711	25.1641	0.52757
Esophagus - Mucosa	59	117	91	183	79	48	46	4	8	2	768	4846	8481	9860	10729	10686	1.70566	23.8281	0.447386
Esophagus - Muscularis	83	119	54	159	85	39	41	1	6	3	638	3614	6390	7394	7962	7889	1.99699	24.9216	0.514946
Fallopian Tube	1	2	1	8	1	0	0	0	0	0	6	57	90	109	109	95	7.33945	133.333	0
Heart - Atrial Appendage	40	96	42	106	33	29	33	4	9	0	325	1707	3092	3563	3985	4053	2.61535	32.6154	0.814212
Heart - Left Ventricle	12	59	32	75	40	29	32	2	3	0	212	1432	2851	3361	3814	3798	1.96644	35.3774	0.839014
Kidney - Cortex	10	14	6	24	10	8	9	0	2	0	45	362	759	902	889	892	2.66075	53.3333	0.997783
Kidney - Medulla	0	0	0	0	0	0	0	0	0	0	4	17	27	31	36	40	0	0	0
Liver	6	30	19	39	15	49	52	5	7	3	73	468	880	1106	1244	1211	3.13505	53.4247	4.18006
Lung	269	395	144	519	240	99	105	4	11	6	1341	5754	10136	11978	13118	12886	3.9564	38.7025	0.800427
Minor Salivary Gland	27	40	26	89	46	13	12	0	0	3	251	1308	2293	2622	2864	2786	3.10754	35.4582	0.453911
Muscle - Skeletal	76	103	83	162	73	172	194	10	38	38	955	5754	10606	12423	13791	13637	1.17468	16.9634	1.40671
Nerve - Tibial	285	498	193	535	279	114	112	3	24	7	1506	6055	10611	12438	13432	13343	3.98303	35.5246	0.848719
Ovary	42	69	37	81	38	52	53	6	13	5	251	1217	2140	2475	2723	2803	2.88976	32.2709	1.89083
Pancreas	8	30	26	43	24	5	7	0	0	0	161	1270	2387	2919	3276	3259	1.31258	26.7081	0.213675
Pituitary	82	228	102	201	84	135	136	6	28	6	406	1706	3000	3494	3715	3702	6.13728	56.1576	3.66083
Prostate	57	119	63	90	36	40	46	4	11	1	190	1137	2172	2672	2956	2848	4.02571	62.6316	1.55616
Skin - Not Sun Exposed (Suprapubic)	208	186	118	534	271	153	151	10	34	30	1701	7372	12931	15168	15914	15311	3.35554	31.3933	0.961418
Skin - Sun Exposed (Lower leg)	303	231	122	751	363	232	200	13	43	51	2120	9264	16107	19276	20852	20312	3.60157	35.4245	1.1126
Small Intestine - Terminal Ileum	83	125	60	160	74	7	6	0	1	0	382	1609	2820	3353	3605	3437	4.43828	41.8848	0.194175
Spleen	111	152	60	148	51	39	38	1	2	1	290	1185	2092	2507	2752	2721	5.52326	52.4138	1.41715
Stomach	26	49	28	65	30	26	23	5	7	2	316	2211	3867	4486	4771	4711	1.3624	20.5696	0.544959
Testis	256	1062	313	686	149	592	575	44	84	43	1163	4209	7124	8381	9170	8841	11.5812	91.3156	6.45583
Thyroid	153	316	171	453	232	306	317	12	53	7	1225	5840	10201	12317	13296	13027	3.40704	36.9796	2.38418
Uterus	20	52	25	50	28	21	18	0	1	2	214	1066	1918	2252	2475	2517	2.06595	24.2991	0.834327
Vagina	15	56	32	56	30	29	32	3	7	0	182	1121	2001	2330	2491	2441	2.24809	30.7692	1.28462
Whole Blood	257	369	127	244	60	83	84	1	3	2	474	2086	3678	4458	4845	4813	7.6161	77.8481	1.73375
