## Supplemental Table 4 - extendedHTT TEs for "A distal promoter and aberrant splicing enable canonical translation of out-of-frame proteins in Huntington’s disease"

### Sheet: SINE
Chromosome	Start	End	Name	Class	Family	length	Distribution
chr4	3042390	3042556	MIR	SINE	MIR	166	mammalian
chr4	3043025	3043308	AluSx1	SINE	Alu	283	primate
chr4	3044349	3044626	AluSz	SINE	Alu	277	primate
chr4	3047029	3047338	AluY	SINE	Alu	309	primate
chr4	3049141	3049441	AluSx1	SINE	Alu	300	primate
chr4	3049955	3050038	AluSx3	SINE	Alu	83	primate
chr4	3051081	3051364	AluSp	SINE	Alu	283	primate
chr4	3052706	3053006	AluSx	SINE	Alu	300	primate
chr4	3053251	3053532	AluSx	SINE	Alu	281	primate
chr4	3053754	3054057	AluSq2	SINE	Alu	303	primate
chr4	3054704	3055012	AluSg	SINE	Alu	308	primate
chr4	3055066	3055309	AluYc	SINE	Alu	243	primate
chr4	3057029	3057328	AluSc8	SINE	Alu	299	primate
chr4	3057626	3057921	AluY	SINE	Alu	295	primate
chr4	3058044	3058343	AluSp	SINE	Alu	299	primate
chr4	3058716	3059018	AluSx1	SINE	Alu	302	primate
chr4	3059589	3059872	AluSx	SINE	Alu	283	primate
chr4	3059917	3060055	AluSx3	SINE	Alu	138	primate
chr4	3060331	3060428	AluJb	SINE	Alu	97	primate
chr4	3061398	3061698	AluSq2	SINE	Alu	300	primate
chr4	3061698	3062013	AluY	SINE	Alu	315	primate
chr4	3062140	3062197	AluJb	SINE	Alu	57	primate
chr4	3062198	3062329	AluJo	SINE	Alu	131	primate
chr4	3063713	3063835	FLAM_C	SINE	Alu	122	primate
chr4	3064096	3064393	AluSx4	SINE	Alu	297	primate
chr4	3065234	3065511	AluSx3	SINE	Alu	277	primate
chr4	3066179	3066463	AluSc5	SINE	Alu	284	primate
chr4	3068023	3068333	AluYm1	SINE	Alu	310	primate
chr4	3068653	3068954	AluSx1	SINE	Alu	301	primate
chr4	3069150	3069455	AluSx1	SINE	Alu	305	primate
chr4	3070294	3070584	AluSx1	SINE	Alu	290	primate
chr4	3072626	3072922	AluSq2	SINE	Alu	296	primate
chr4	3072936	3073061	AluJr	SINE	Alu	125	primate
					total bp	8093
					% of HTT-GRK4	23.8598

### Sheet: LTR
Chromosome	Start	End	Name	Class	Family	length	Distribution
chr4	3046928	3047029	LTR13_	LTR	ERVK	101	primate
chr4	3047338	3048223	LTR13_	LTR	ERVK	885	primate
chr4	3060506	3061127	LTR9D	LTR	ERV1	621	primate
chr4	3044660	3045471	MER21B	LTR	ERVL	811	mammal
chr4	3063889	3064047	MER21C	LTR	ERVL	158	mammal
chr4	3042838	3043025	MER41B	LTR	ERV1	187	primate
chr4	3043308	3043760	MER41B	LTR	ERV1	452	primate
chr4	3057440	3057626	MER41B	LTR	ERV1	186	primate
chr4	3057921	3058044	MER41B	LTR	ERV1	123	primate
chr4	3058343	3058695	MER41B	LTR	ERV1	352	primate
chr4	3060428	3060506	MER4A1	LTR	ERV1	78	primate
chr4	3061150	3061398	MER4A1	LTR	ERV1	248	primate
chr4	3062013	3062140	MER4A1	LTR	ERV1	127	primate
chr4	3046113	3046547	MER57A1	LTR	ERV1	434	primate
chr4	3056180	3056589	MER57A1	LTR	ERV1	409	primate
chr4	3059041	3059448	MER57A1	LTR	ERV1	407	primate
chr4	3046547	3046928	MER57-int	LTR	ERV1	381	primate
chr4	3048223	3049141	MER57-int	LTR	ERV1	918	primate
chr4	3049441	3049906	MER57-int	LTR	ERV1	465	primate
chr4	3050038	3050971	MER57-int	LTR	ERV1	933	primate
chr4	3050941	3051030	MER57-int	LTR	ERV1	89	primate
chr4	3051379	3052278	MER57-int	LTR	ERV1	899	primate
chr4	3052248	3052398	MER57-int	LTR	ERV1	150	primate
chr4	3052394	3052651	MER57-int	LTR	ERV1	257	primate
chr4	3052656	3052706	MER57-int	LTR	ERV1	50	primate
chr4	3053006	3053251	MER57-int	LTR	ERV1	245	primate
chr4	3053558	3053754	MER57-int	LTR	ERV1	196	primate
chr4	3054057	3054704	MER57-int	LTR	ERV1	647	primate
chr4	3055012	3055066	MER57-int	LTR	ERV1	54	primate
chr4	3055311	3055352	MER57-int	LTR	ERV1	41	primate
chr4	3055346	3055521	MER57-int	LTR	ERV1	175	primate
chr4	3055519	3056180	MER57-int	LTR	ERV1	661	primate
chr4	3045481	3045999	MER72	LTR	ERV1	518	primate
chr4	3071160	3071602	MLT1J	LTR	ERVL-MaLR	442	mammal
					total bp	11289
					% of HTT-GRK4	33.2822
