## Supplemental Table 5 - HD animal models for "A distal promoter and aberrant splicing enable canonical translation of out-of-frame proteins in Huntington’s disease"

### Sheet: Sheet1
Common model name	Species	Model # (if available)	Construction	includes extendedHTT?	Citation	PubMed ID
BACHD	M. musculus (mouse)	JAX 008197	insertion of 240kb BAC including ~20kb upstream from 5' end of HTT	No	Gray et al. 2008	18550760
BAC-CAG	M. musculus (mouse)	JAX 037050	tandem insertion of 240kb BAC including ~20kb upstream from 5' end of HTT	No	Gu et al. 2022	35114102
R6/1, R6/2	M. musculus (mouse)	JAX 006494	insertion of human HTT exon 1 including ~1kb of promoter region	No	Mangiarini et al. 1996	8898202
YAC128	M. musculus (mouse)	JAX 006494	insertion of 350kb YAC including ~25kb upstream from 5' end of HTT	No	Slow et al. 2003	12812983
Q140, Q175	M. musculus (mouse)	JAX 027410	human HTT exon 1 replacing mouse HTT exon 1	No	Menalled et al. 2003	12926013
N171-82Q	M. musculus (mouse)	JAX 003627	~10 insertions of HTT exons 1-4	No	Schilling et al. 1999	9949199
HdhQ50, HdhQ111	M. musculus (mouse)	JAX 003598	insertion of HTT exon 1 including ~3.6kb of promoter region	No	Wheeler et al. 1999	9887339
TgHD	R. norvegicus (rat)	--	insertion of partial HTT CDS	No	Hörsten et al. 2003	12620967
--	C. elegans (nematode)	--	insertion of partial HTT CDS	No	Faber et al. 1999	9874792
--	D. melanogaster (fly)		insertion of partial HTT CDS	No	Jackson et al. 1998	9768849
N208-105Q	S. domesticus (pig)	--	insertion of partial HTT CDS	No	Yang et al. 2010	20660116
HD KI	S. domesticus (pig)	--	human HTT exon 1 replacing pig HTT exon 1	No	Yan et al. 2019	29606351
--	S. domesticus (pig)	--	insertion of HTT CDS	No	Uchida et al. 2001	11817545
--	S. domesticus (pig)	--	insertion of HTT CDS	No	Baxa et al. 2013	25063429
OVT73	O. aries (sheep)	--	insertion of HTT CDS including ~1kb of promoter region	No	Jacobsen et al. 2010	20154343
--	M. fascicularis (monkey)	--	insertion of partial HTT CDS	No	Palfi et al. 2007	17505477
rHD	M. mulatta (monkey)	--	insertion of HTT exon 1	No	Yang et al. 2009	18488016
--	M. mulatta (monkey)	--	insertion of HTT exon 1	No	Chan et al. 2015	25966278
--	M. mulatta (monkey)	--	insertion of partial HTT CDS	No	Weiss et al. 2022	36205397
