## Supplemental Table 6 - Constructs for "A distal promoter and aberrant splicing enable canonical translation of out-of-frame proteins in Huntington’s disease"

### Sheet: Sheet1
Construct	Internal ID	Purpose	Full sequence of plasmid (backbone and insert)
CAG length reporters
10xCAG (Das 2023)	RA34	testing formamide elution	CTATAGTGTCACCTAAATCGTATGTGTATGATACATAAGGTTATGTATTAATTGTAGCCGCGTTCTAACGACAATATGTACAAGCCTAATTGTGTAGCATCTGGCTTACTGAAGCAGACCCTATCATCTCTCTCGTAAACTGCCGTCAGAGTCGGTTTGGTTGGACGAACCTTCTGAGTTTCTGGTAACGCCGTCCCGCACCCGGAAATGGTCAGCGAACCAATCAGCAGGGTCATCGCTAGCCAGATCCTCTACGCCGGACGCATCGTGGCCGGCATCACCGGCGCCACAGGTGCGGTTGCTGGCGCCTATATCGCCGACATCACCGATGGGGAAGATCGGGCTCGCCACTTCGGGCTCATGAGCGCTTGTTTCGGCGTGGGTATGGTGGCAGGCCCC…
47xCAG (Das 2023)	AJ322	testing formamide elution	CTATAGTGTCACCTAAATCGTATGTGTATGATACATAAGGTTATGTATTAATTGTAGCCGCGTTCTAACGACAATATGTACAAGCCTAATTGTGTAGCATCTGGCTTACTGAAGCAGACCCTATCATCTCTCTCGTAAACTGCCGTCAGAGTCGGTTTGGTTGGACGAACCTTCTGAGTTTCTGGTAACGCCGTCCCGCACCCGGAAATGGTCAGCGAACCAATCAGCAGGGTCATCGCTAGCCAGATCCTCTACGCCGGACGCATCGTGGCCGGCATCACCGGCGCCACAGGTGCGGTTGCTGGCGCCTATATCGCCGACATCACCGATGGGGAAGATCGGGCTCGCCACTTCGGGCTCATGAGCGCTTGTTTCGGCGTGGGTATGGTGGCAGGCCCC…
240xCAG (Das 2023)	AJ325	testing formamide elution	CTATAGTGTCACCTAAATCGTATGTGTATGATACATAAGGTTATGTATTAATTGTAGCCGCGTTCTAACGACAATATGTACAAGCCTAATTGTGTAGCATCTGGCTTACTGAAGCAGACCCTATCATCTCTCTCGTAAACTGCCGTCAGAGTCGGTTTGGTTGGACGAACCTTCTGAGTTTCTGGTAACGCCGTCCCGCACCCGGAAATGGTCAGCGAACCAATCAGCAGGGTCATCGCTAGCCAGATCCTCTACGCCGGACGCATCGTGGCCGGCATCACCGGCGCCACAGGTGCGGTTGCTGGCGCCTATATCGCCGACATCACCGATGGGGAAGATCGGGCTCGCCACTTCGGGCTCATGAGCGCTTGTTTCGGCGTGGGTATGGTGGCAGGCCCC…
extendedHTT cDNA isoforms
isoform 1	RA275	extendedHTT translation	CTATAGTGTCACCTAAATCGTATGTGTATGATACATAAGGTTATGTATTAATTGTAGCCGCGTTCTAACGACAATATGTACAAGCCTAATTGTGTAGCATCTGGCTTACTGAAGCAGACCCTATCATCTCTCTCGTAAACTGCCGTCAGAGTCGGTTTGGTTGGACGAACCTTCTGAGTTTCTGGTAACGCCGTCCCGCACCCGGAAATGGTCAGCGAACCAATCAGCAGGGTCATCGCTAGCCAGATCCTCTACGCCGGACGCATCGTGGCCGGCATCACCGGCGCCACAGGTGCGGTTGCTGGCGCCTATATCGCCGACATCACCGATGGGGAAGATCGGGCTCGCCACTTCGGGCTCATGAGCGCTTGTTTCGGCGTGGGTATGGTGGCAGGCCCC…
isoform 2	RA276	extendedHTT translation	CTATAGTGTCACCTAAATCGTATGTGTATGATACATAAGGTTATGTATTAATTGTAGCCGCGTTCTAACGACAATATGTACAAGCCTAATTGTGTAGCATCTGGCTTACTGAAGCAGACCCTATCATCTCTCTCGTAAACTGCCGTCAGAGTCGGTTTGGTTGGACGAACCTTCTGAGTTTCTGGTAACGCCGTCCCGCACCCGGAAATGGTCAGCGAACCAATCAGCAGGGTCATCGCTAGCCAGATCCTCTACGCCGGACGCATCGTGGCCGGCATCACCGGCGCCACAGGTGCGGTTGCTGGCGCCTATATCGCCGACATCACCGATGGGGAAGATCGGGCTCGCCACTTCGGGCTCATGAGCGCTTGTTTCGGCGTGGGTATGGTGGCAGGCCCC…
isoform 3	RA278	extendedHTT translation	CTATAGTGTCACCTAAATCGTATGTGTATGATACATAAGGTTATGTATTAATTGTAGCCGCGTTCTAACGACAATATGTACAAGCCTAATTGTGTAGCATCTGGCTTACTGAAGCAGACCCTATCATCTCTCTCGTAAACTGCCGTCAGAGTCGGTTTGGTTGGACGAACCTTCTGAGTTTCTGGTAACGCCGTCCCGCACCCGGAAATGGTCAGCGAACCAATCAGCAGGGTCATCGCTAGCCAGATCCTCTACGCCGGACGCATCGTGGCCGGCATCACCGGCGCCACAGGTGCGGTTGCTGGCGCCTATATCGCCGACATCACCGATGGGGAAGATCGGGCTCGCCACTTCGGGCTCATGAGCGCTTGTTTCGGCGTGGGTATGGTGGCAGGCCCC…
isoform 4	RA280	extendedHTT translation	CTATAGTGTCACCTAAATCGTATGTGTATGATACATAAGGTTATGTATTAATTGTAGCCGCGTTCTAACGACAATATGTACAAGCCTAATTGTGTAGCATCTGGCTTACTGAAGCAGACCCTATCATCTCTCTCGTAAACTGCCGTCAGAGTCGGTTTGGTTGGACGAACCTTCTGAGTTTCTGGTAACGCCGTCCCGCACCCGGAAATGGTCAGCGAACCAATCAGCAGGGTCATCGCTAGCCAGATCCTCTACGCCGGACGCATCGTGGCCGGCATCACCGGCGCCACAGGTGCGGTTGCTGGCGCCTATATCGCCGACATCACCGATGGGGAAGATCGGGCTCGCCACTTCGGGCTCATGAGCGCTTGTTTCGGCGTGGGTATGGTGGCAGGCCCC…
isoform 5	RA285	extendedHTT translation	CTATAGTGTCACCTAAATCGTATGTGTATGATACATAAGGTTATGTATTAATTGTAGCCGCGTTCTAACGACAATATGTACAAGCCTAATTGTGTAGCATCTGGCTTACTGAAGCAGACCCTATCATCTCTCTCGTAAACTGCCGTCAGAGTCGGTTTGGTTGGACGAACCTTCTGAGTTTCTGGTAACGCCGTCCCGCACCCGGAAATGGTCAGCGAACCAATCAGCAGGGTCATCGCTAGCCAGATCCTCTACGCCGGACGCATCGTGGCCGGCATCACCGGCGCCACAGGTGCGGTTGCTGGCGCCTATATCGCCGACATCACCGATGGGGAAGATCGGGCTCGCCACTTCGGGCTCATGAGCGCTTGTTTCGGCGTGGGTATGGTGGCAGGCCCC…
isoform 6	RA284	extendedHTT translation	CTATAGTGTCACCTAAATCGTATGTGTATGATACATAAGGTTATGTATTAATTGTAGCCGCGTTCTAACGACAATATGTACAAGCCTAATTGTGTAGCATCTGGCTTACTGAAGCAGACCCTATCATCTCTCTCGTAAACTGCCGTCAGAGTCGGTTTGGTTGGACGAACCTTCTGAGTTTCTGGTAACGCCGTCCCGCACCCGGAAATGGTCAGCGAACCAATCAGCAGGGTCATCGCTAGCCAGATCCTCTACGCCGGACGCATCGTGGCCGGCATCACCGGCGCCACAGGTGCGGTTGCTGGCGCCTATATCGCCGACATCACCGATGGGGAAGATCGGGCTCGCCACTTCGGGCTCATGAGCGCTTGTTTCGGCGTGGGTATGGTGGCAGGCCCC…
Other:
psPAX2 (Addgene #12260)	CT17	lentivirus packaging	AGCCATTGCCTTTTATGGTAATCGTGCGAGAGGGCGCAGGGACTTCCTTTGTCCCAAATCTGTGCGGAGCCGAAATCTGGGAGGCGCCGCCGCACCCCCTCTAGCGGGCGCGGGGCGAAGCGGTGCGGCGCCGGCAGGAAGGAAATGGGCGGGGAGGGCCTTCGTGCGTCGCCGCGCCGCCGTCCCCTTCTCCCTCTCCAGCCTCGGGGCTGTCCGCGGGGGGACGGCTGCCTTCGGGGGGGACGGGGCAGGGCGGGGTTCGGCTTCTGGCGTGTGACCGGCGGCTCTAGAGCCTCTGCTAACCATGTTCATGCCTTCTTCTTTTTCCTACAGCTCCTGGGCAACGTGCTGGTTATTGTGCTGTCTCATCATTTTGGCAAAGAATTCGGGCCGCGTTGA…
pCMV-VSV-G (Addgene #8454)	CT18	lentivirus packaging	GAGGCGGTTTGCGTATTGGGCGCTCTTCCGCTTCCTCGCTCACTGACTCGCTGCGCTCGGTCGTTCGGCTGCGGCGAGCGGTATCAGCTCACTCAAAGGCGGTAATACGGTTATCCACAGAATCAGGGGATAACGCAGGAAAGAACATGTGAGCAAAAGGCCAGCAAAAGGCCAGGAACCGTAAAAAGGCCGCGTTGCTGGCGTTTTTCCATAGGCTCCGCCCCCCTGACGAGCATCACAAAAATCGACGCTCAAGTCAGAGGTGGCGAAACCCGACAGGACTATAAAGATACCAGGCGTTTCCCCCTGGAAGCTCCCTCGTGCGCTCTCCTGTTCCGACCCTGCCGCTTACCGGATACCTGTCCGCCTTTCTCCCTTCGGGAAGCGTGGCGCTTTCTC…
